# rhythmCI: an R package for rhythm detection using harmonic regression amplitude confidence intervals

**DOI:** 10.64898/2026.10.05.756647

**Authors:** Jayanth Sreekanth, Andreas Edel, Claudia Spies, Sandro Andreotti, Bharath Ananthasubramaniam

## Abstract

**Background:** Circadian clocks are evolutionarily conserved systems that orchestrate daily rhythms in human physiology, tissue behavior, and cellular function. In circadian research, the NanoString nCounter platform has emerged as a robust alternative to microarray and RNA sequencing. However, raw instrument output requires specialized preprocessing to handle technical noise. Furthermore, while harmonic regression is widely used to detect periodic signals in biological time-series data, evaluating rhythmicity remains highly challenging in clinical studies characterized by sparse sampling and small sample sizes.

**Results:** To address these limitations, we developed rhythmCI, an easy-to-use R package that integrates established normalization methods with a complete workflow for circadian data analysis. The package incorporates a bootstrapping procedure to estimate confidence intervals for harmonic regression amplitudes, offering a statistically transparent way to quantify rhythmicity in small-cohort studies. rhythmCI provides an end-to-end workflow for NanoString nCounter data, including automated preprocessing, normalization, and visualization. We evaluated the utility and accuracy of the package using synthetic time-series data generated with the Simphony framework, demonstrating that rhythmCI produces interpretable and reliable rhythmicity classifications under controlled simulation conditions.

**Conclusions:** rhythmCI bridges a critical gap in circadian bioinformatics by offering a reliable method to characterize periodicity under challenging experimental designs typical of clinical research. By streamlining NanoString workflows and improving the statistical rigor of rhythm detection in small datasets, rhythmCI enhances the accessibility and reliability of circadian biology analysis.
