## Supplementary material for "rhythmCI: an R package for rhythm detection using harmonic regression amplitude confidence intervals": Supplementary File 1.xlsx

### Sheet: Readme & Guide
Variable	Description
Method	Name of the evaluated normalization method
Sample	Sample identifier
Group	Experimental covariate / sample group
RLE_Median	Sample RLE median (colMedians). Ideal target = 0.00
Abs_RLE_Median	Absolute value of sample RLE median (|colMedians|). Measures location bias
RLE_IQR	Sample RLE Interquartile Range (colIQRs). Measures within-sample dispersion
RLE_MAD	Sample RLE Median Absolute Deviation (colMads). Robust dispersion metric
Median Abs RLE Median	Overall dataset centering quality across samples. Target: 0.00
SD of Sample Medians	Cross-sample location drift. Target: ~0.00
Mean RLE IQR	Overall within-sample dispersion across samples. Lower indicates tight variance
SD of Sample IQRs	Homogeneity of sample dispersions across the dataset. Target: ~0.00
RLE: Relative Log Expression

### Sheet: Overall Performance
Method	Median Abs RLE Median	SD of Sample Medians	Mean RLE IQR	SD of Sample IQRs	Mean RLE MAD
RUVg	0.0270694	0.0490594	0.393086	0.0960008	0.296461
nSolver	0.0334143	0.0826939	0.420229	0.127859	0.304628
Raw	0.0992531	0.276641	0.451841	0.126351	0.3286

### Sheet: Sample-wise Performance
Method	Sample	Group	RLE_Median	Abs_RLE_Median	RLE_IQR	RLE_MAD
Raw	f1_0	f1	0.349874	0.349874	0.40644	0.32352
Raw	f1_4	f1	-0.130972	0.130972	0.682398	0.342062
Raw	f1_8	f1	-0.110759	0.110759	0.430004	0.32466
Raw	f1_12	f1	-0.593492	0.593492	0.480542	0.357912
Raw	f1_16	f1	-0.234632	0.234632	0.356818	0.235187
Raw	f1_20	f1	-0.0402156	0.0402156	0.549581	0.447731
Raw	f1_24	f1	0.196765	0.196765	0.398291	0.295628
Raw	f1_28	f1	0	0	0.295999	0.232472
Raw	f2_0	f2	0.0877469	0.0877469	0.312072	0.266312
Raw	f2_4	f2	0.186987	0.186987	0.373418	0.292961
Raw	f2_8	f2	-0.0516906	0.0516906	0.289905	0.223489
Raw	f2_12	f2	-0.0726233	0.0726233	0.56481	0.426647
Raw	f2_16	f2	-0.630549	0.630549	0.728523	0.448626
Raw	f2_20	f2	0.421467	0.421467	0.458573	0.361593
Raw	f2_24	f2	0.010754	0.010754	0.423814	0.285697
Raw	f2_28	f2	0	0	0.508813	0.405698
Raw	f3_0	f3	0.0604043	0.0604043	0.493056	0.383638
Raw	f3_4	f3	0.0190104	0.0190104	0.299152	0.243453
Raw	f3_8	f3	0.267629	0.267629	0.708215	0.45227
Raw	f3_12	f3	-0.0606695	0.0606695	0.30981	0.233271
Raw	f3_16	f3	-0.610141	0.610141	0.501878	0.398152
Raw	f3_20	f3	0.306726	0.306726	0.381535	0.2663
Raw	f3_24	f3	0.0532915	0.0532915	0.420944	0.293925
Raw	f3_28	f3	0.00131154	0.00131154	0.469603	0.345191
nSolver	f1_0	f1	-0.142551	0.142551	0.406777	0.28905
nSolver	f1_4	f1	-0.044586	0.044586	0.701147	0.403573
nSolver	f1_8	f1	-0.0350259	0.0350259	0.447264	0.336626
nSolver	f1_12	f1	0.0318028	0.0318028	0.38285	0.270102
nSolver	f1_16	f1	-0.0288849	0.0288849	0.272334	0.171352
nSolver	f1_20	f1	-0.00687503	0.00687503	0.564659	0.381106
nSolver	f1_24	f1	0.0113071	0.0113071	0.467826	0.347024
nSolver	f1_28	f1	-0.0490757	0.0490757	0.282278	0.246521
nSolver	f2_0	f2	0.0276942	0.0276942	0.256868	0.195487
nSolver	f2_4	f2	-0.0222175	0.0222175	0.385358	0.316889
nSolver	f2_8	f2	0.0179068	0.0179068	0.389182	0.305052
nSolver	f2_12	f2	-0.0865758	0.0865758	0.408486	0.312432
nSolver	f2_16	f2	0.147726	0.147726	0.625136	0.432369
nSolver	f2_20	f2	-0.00309668	0.00309668	0.247322	0.181384
nSolver	f2_24	f2	0.0161177	0.0161177	0.345426	0.285387
nSolver	f2_28	f2	0.111445	0.111445	0.533023	0.375947
nSolver	f3_0	f3	-0.0417527	0.0417527	0.519263	0.388146
nSolver	f3_4	f3	0.0189832	0.0189832	0.310839	0.222231
nSolver	f3_8	f3	0.165204	0.165204	0.613199	0.405547
nSolver	f3_12	f3	-0.117515	0.117515	0.265609	0.195577
nSolver	f3_16	f3	-0.0489043	0.0489043	0.459784	0.315778
nSolver	f3_20	f3	0.0187875	0.0187875	0.275331	0.250618
nSolver	f3_24	f3	0.200384	0.200384	0.427805	0.31012
nSolver	f3_28	f3	-0.0162433	0.0162433	0.497733	0.372757
RUVg	f1_0	f1	-0.0807932	0.0807932	0.464655	0.313958
RUVg	f1_4	f1	0.043174	0.043174	0.27707	0.220898
RUVg	f1_8	f1	0	0	0.272659	0.214199
RUVg	f1_12	f1	0.000636671	0.000636671	0.423644	0.349757
RUVg	f1_16	f1	0	0	0.291062	0.216816
RUVg	f1_20	f1	0.0057709	0.0057709	0.451416	0.313393
RUVg	f1_24	f1	0.00116159	0.00116159	0.341172	0.260464
RUVg	f1_28	f1	0	0	0.323956	0.260098
RUVg	f2_0	f2	0.0772655	0.0772655	0.305343	0.223255
RUVg	f2_4	f2	-0.149082	0.149082	0.463294	0.32968
RUVg	f2_8	f2	-0.067228	0.067228	0.52429	0.39535
RUVg	f2_12	f2	0	0	0.517431	0.401974
RUVg	f2_16	f2	0.0382988	0.0382988	0.587794	0.373145
RUVg	f2_20	f2	-0.0424692	0.0424692	0.37372	0.308185
RUVg	f2_24	f2	-0.0478111	0.0478111	0.397944	0.273324
RUVg	f2_28	f2	-0.0127368	0.0127368	0.462257	0.353836
RUVg	f3_0	f3	-0.0201692	0.0201692	0.411979	0.340129
RUVg	f3_4	f3	-0.00459463	0.00459463	0.40636	0.31488
RUVg	f3_8	f3	0.029867	0.029867	0.489825	0.428225
RUVg	f3_12	f3	-0.00837741	0.00837741	0.292981	0.193365
RUVg	f3_16	f3	-0.057954	0.057954	0.471682	0.345991
RUVg	f3_20	f3	0.0242718	0.0242718	0.335797	0.250266
RUVg	f3_24	f3	0.0587931	0.0587931	0.201511	0.129516
RUVg	f3_28	f3	0.0323545	0.0323545	0.346221	0.304351
